# Optimized extraction method enables quantitative analysis of surface metabolite recovery for exposomics and behavioral studies

**DOI:** 10.1101/2021.08.25.457715

**Authors:** Mitchelle Katemauswa, Ekram Hossain, Zongyuan Liu, Mahbobeh Lesani, Adwaita R. Parab, Danya A. Dean, Laura-Isobel McCall

## Abstract

Workplace chemical exposures are a major source of occupational injury. Although over half of these are skin exposures, exposomics research often focuses on chemical levels in the air or in worker biofluids such as blood and urine. Until now, one limitation has been the lack of methods to quantitatively measure surface chemical transfer. Outside the realm of harmful chemicals, the small molecules we leave behind on surfaces can also reveal important aspects of human behavior. In this study, we developed a swab-based quantitative approach to determine small molecule concentrations across common surfaces. We demonstrate its utility using one drug, cyclobenzaprine, and two human-derived metabolites, carnitine and phenylacetylglutamine, on four common surfaces: linoleum flooring, plastified laboratory workbench, metal and Plexiglass. This approach enabled linear small molecule recovery and quantification of molecule abundance on workplace built environment surfaces. Overall, this method paves the way for future quantitative exposomics studies.

---

Chemical exposures are a leading cause of worker injury and occupational disease ^1^. At least 13 million workers are at risk of workplace skin chemical exposure ^1a^. Such exposures lead to cutaneous symptoms (e.g. contact dermatitis, topical allergies), or systemic manifestations, up to and including cancer ^1a^. Of the 50,000 occupational chemical exposures in 2012, 34,400 were skin exposures, though this is likely an underestimate due to under-reporting ^1^. Corrected estimates range from 250,000 to 1.25 million occupational contact skin disease cases ^1b^. Workplace chemical skin exposures cost the US economy over $1 billion per year (including treatment costs, days of work lost, reduced productivity) ^1a^ and also cause significant social and psychological burden ^1b^.

However, most studies of chemical exposures focus on respiratory occupational exposures. Indeed, while there is an OSHA list of permissible chemical occupational exposure limits, these all refer to exposure by inhalation and no such list exists for skin exposures (OSHA, NIOSH and the American Conference of Industrial Hygienists do list a few hundred of those chemicals with skin penetrability (‘skin notation’)). Within offices, retail spaces, hospitals, etc., workers are constantly touching building surfaces and objects. We and others have shown that these surfaces share chemical profiles with the people touching them ^2^, indicating chemical exchanges between building surfaces and workers and the potential for occupational chemical exposure. Occupational health studies also usually focus on the workers directly handling these known risk agents. However, our prior work has shown traces of laboratory chemicals outside of the research space ^2a^ and shared chemical signatures for research and mixed-use buildings compared to single-use office buildings ^3^, indicating that all building occupants or visitors may be at risk of exposures, and not just those handling the hazardous chemicals. Thus, there is a need to quantitatively assess chemical recovery from surfaces, to pave the way for improved analyses of chemical skin exposure risks.

Beyond occupational exposures, surface chemical traces represent an invaluable insight into building occupant behavior, enabling researchers to directly investigate interactions between humans and the built environment, independent of study participant recall bias or mis-representation ^4^. Swab-based analyses have helped characterize the interactions of people with their houses ^2a, 5^ and workplaces ^6^. However, until now, these analyses have all been qualitative ^7^. While such a qualitative approach successfully differentiates between highly divergent settings and identifies behavioral metabolites that are unique to one setting, quantitative approaches would enable improved analysis of environments or people with smaller differences in behavior, and comparisons between participants or study sites.

To address this issue, we developed an optimized method to recover small molecules from swabs, for quantitative liquid chromatography-mass spectrometry (LC-MS). We apply this method to five metabolites previously identified in our prior studies of the built environment ^2a, 5-6^, demonstrating linear recovery from multiple common built environment surfaces. This method is straightforward, and we anticipate broad utility for exposomics and behavioral studies.
