## Supplemental Table 1 for "Optimized extraction method enables quantitative analysis of surface metabolite recovery for exposomics and behavioral studies"

### Sheet: Sheet1
Precursor name	Precursor m/z	Precursor charge	Product m/z	Product charge	RT	Collision Energy
Carnitine	162.112	1	103.039	1	0.29	40
Hydroxybupropion	256.11	1	238.099	1	2.97	40
Cyclobenzaprine	276.175	1	216.093	1	4.46	40
Phenylacetyl L-glutamine	265.119	1	130.05	1	1.64	40
